# TCF7L2 regulates postmitotic differentiation programs and excitability patterns in the thalamus

**DOI:** 10.1101/515874

**Authors:** Marcin Andrzej Lipiec, Kamil Koziński, Tomasz Zajkowski, Joanna Bem, Joanna Urban-Ciećko, Michał Dąbrowski, Chaitali Chakraborty, Łukasz Mateusz Szewczyk, Angel Toval, José Luis Ferran, Andrzej Nagalski, Marta Barbara Wiśniewska

**Author notes:** Correspondence should be addressed to Marta B. Wiśniewska. These authors contributed equally (Kamil Koziński, Tomasz Zajkowski, Joanna Bem).

## Abstract

Neuronal phenotypes are controlled by terminal selector transcription factors in invertebrates, but few examples of such regulators have been provided in vertebrates. TCF7L2 has been identified as a regulator of efferent outgrowth in the thalamus and habenula. We used a complete and conditional knockout of *Tcf7l2* in mice to investigate the hypothesis that TCF7L2 plays a dual role in thalamic neuron differentiation and functions as a terminal selector. Connectivity and cell clustering was disrupted in the thalamo-habenular region in *Tcf7l2^-/-^* embryos. The expression of subregional thalamic and habenular transcription factors was lost and region-specific cell migration and axon guidance genes were downregulated. In mice with postnatal *Tcf7l2* knockout, the induction of genes that confer terminal electrophysiological features of thalamic neurons was impaired. Many of these genes proved to be TCF7L2 direct targets. The role of TCF7L2 in thalamic terminal selection was functionally confirmed by impaired firing modes in thalamic neurons in the mutant mice. These data corroborate the existence of master regulators in the vertebrate brain that maintain regional transcriptional network, control stage-specific genetic programs and induce terminal selection.

**Statement:** The study describes a role of TCF7L2 in neuronal differentiation of thalamic glutamatergic neurons at two developmental stages, highlighting its involvement in the postnatal establishment of critical thalamic electrophysiological features.
