## Supplemental Table 2 for "TCF7L2 regulates postmitotic differentiation programs and excitability patterns in the thalamus"

### Sheet: Biological process
Biological process
GO Term	Description	P-value	FDR q-value	Enrichment
GO:0032501	multicellular organismal process	4.62E-14	6.7E-10	1.96
GO:0032502	developmental process	2.1E-13	1.53E-9	1.70
GO:0048869	cellular developmental process	2.37E-12	1.15E-8	1.97
GO:0051239	regulation of multicellular organismal process	6.74E-12	2.44E-8	1.89
GO:0048856	anatomical structure development	1.58E-10	4.6E-7	1.78
GO:0050793	regulation of developmental process	1.63E-10	3.95E-7	1.89
GO:0045595	regulation of cell differentiation	2.07E-10	4.3E-7	2.10
GO:0048731	system development	2.08E-10	3.77E-7	2.88
GO:0007165	signal transduction	1.38E-9	2.23E-6	1.76
GO:0065007	biological regulation	6.93E-9	1.01E-5	1.26
GO:0030182	neuron differentiation	8.29E-9	1.09E-5	4.14
GO:0007411	axon guidance	1.16E-8	1.4E-5	4.64
GO:0097485	neuron projection guidance	1.54E-8	1.72E-5	4.56
GO:0007155	cell adhesion	2.24E-8	2.33E-5	2.70
GO:2000026	regulation of multicellular organismal development	2.38E-8	2.3E-5	1.89
GO:0022610	biological adhesion	2.57E-8	2.33E-5	2.69
GO:0050794	regulation of cellular process	4.6E-8	3.93E-5	1.28
GO:0050789	regulation of biological process	6.82E-8	5.5E-5	1.26
GO:0007275	multicellular organism development	7.74E-8	5.91E-5	2.17
GO:0032989	cellular component morphogenesis	1.16E-7	8.42E-5	2.83
GO:0060284	regulation of cell development	1.54E-7	1.07E-4	2.19
GO:0003008	system process	1.97E-7	1.3E-4	2.24
GO:0030154	cell differentiation	2.36E-7	1.49E-4	1.86
GO:0006928	movement of cell or subcellular component	2.57E-7	1.55E-4	2.13
GO:0051240	positive regulation of multicellular organismal process	3.67E-7	2.13E-4	1.90
GO:0051094	positive regulation of developmental process	3.84E-7	2.14E-4	2.00
GO:0007399	nervous system development	3.91E-7	2.1E-4	2.99
GO:0007610	behavior	5.61E-7	2.91E-4	2.59
GO:0007166	cell surface receptor signaling pathway	6.64E-7	3.32E-4	2.01
GO:0009653	anatomical structure morphogenesis	6.91E-7	3.34E-4	1.97
GO:0098609	cell-cell adhesion	7.21E-7	3.38E-4	3.25
GO:0050877	nervous system process	1.13E-6	5.12E-4	2.42
GO:0050767	regulation of neurogenesis	1.56E-6	6.85E-4	2.15
GO:0045597	positive regulation of cell differentiation	1.99E-6	8.51E-4	2.11
GO:0051960	regulation of nervous system development	2.01E-6	8.35E-4	2.06
GO:0098742	cell-cell adhesion via plasma-membrane adhesion molecules	3.65E-6	1.47E-3	4.12
GO:0048522	positive regulation of cellular process	3.69E-6	1.45E-3	1.39
GO:0051270	regulation of cellular component movement	4.16E-6	1.59E-3	2.12
GO:2000147	positive regulation of cell motility	6.3E-6	2.34E-3	2.59
GO:0045165	cell fate commitment	7.69E-6	2.79E-3	4.41
GO:0045944	positive regulation of transcription by RNA polymerase II	7.96E-6	2.82E-3	2.00
GO:0070887	cellular response to chemical stimulus	1.09E-5	3.75E-3	1.83
GO:0030335	positive regulation of cell migration	1.17E-5	3.93E-3	2.55
GO:0051272	positive regulation of cellular component movement	1.26E-5	4.16E-3	2.49
GO:0045893	positive regulation of transcription, DNA-templated	1.27E-5	4.09E-3	1.83
GO:0033693	neurofilament bundle assembly	1.36E-5	4.29E-3	41.76
GO:1903508	positive regulation of nucleic acid-templated transcription	1.39E-5	4.3E-3	1.83
GO:1902680	positive regulation of RNA biosynthetic process	1.43E-5	4.31E-3	1.82
GO:0007616	long-term memory	1.6E-5	4.73E-3	8.35
GO:0040017	positive regulation of locomotion	1.6E-5	4.64E-3	2.46
GO:0030334	regulation of cell migration	1.62E-5	4.62E-3	2.12
GO:2000145	regulation of cell motility	1.72E-5	4.81E-3	2.09
GO:0021953	central nervous system neuron differentiation	1.8E-5	4.92E-3	4.79
GO:0031328	positive regulation of cellular biosynthetic process	1.96E-5	5.28E-3	1.71
GO:0045664	regulation of neuron differentiation	2.47E-5	6.52E-3	2.11
GO:0023052	signaling	2.59E-5	6.7E-3	2.77
GO:0007267	cell-cell signaling	2.62E-5	6.67E-3	2.95
GO:0048812	neuron projection morphogenesis	2.68E-5	6.7E-3	3.06
GO:0009891	positive regulation of biosynthetic process	3.38E-5	8.32E-3	1.68
GO:0010557	positive regulation of macromolecule biosynthetic process	3.46E-5	8.36E-3	1.71
GO:0048638	regulation of developmental growth	3.57E-5	8.49E-3	2.71
GO:0120039	plasma membrane bounded cell projection morphogenesis	3.68E-5	8.62E-3	2.98
GO:0006809	nitric oxide biosynthetic process	3.7E-5	8.52E-3	18.56
GO:0071277	cellular response to calcium ion	3.71E-5	8.4E-3	5.45
GO:0040011	locomotion	3.74E-5	8.34E-3	2.06
GO:0051254	positive regulation of RNA metabolic process	4.04E-5	8.89E-3	1.74
GO:0040012	regulation of locomotion	4.41E-5	9.56E-3	1.98
GO:0030030	cell projection organization	4.78E-5	1.02E-2	1.97
GO:0048858	cell projection morphogenesis	5.02E-5	1.05E-2	2.91
GO:0045110	intermediate filament bundle assembly	5.34E-5	1.11E-2	31.32
GO:0007167	enzyme linked receptor protein signaling pathway	5.43E-5	1.11E-2	2.49
GO:0051592	response to calcium ion	5.45E-5	1.1E-2	4.25
GO:0007156	homophilic cell adhesion via plasma membrane adhesion molecules	5.65E-5	1.12E-2	4.64
GO:0046209	nitric oxide metabolic process	6.05E-5	1.19E-2	16.70
GO:0007613	memory	6.18E-5	1.2E-2	3.88
GO:0048518	positive regulation of biological process	6.41E-5	1.22E-2	1.31
GO:0051480	regulation of cytosolic calcium ion concentration	8.04E-5	1.52E-2	3.04
GO:0022603	regulation of anatomical structure morphogenesis	8.54E-5	1.59E-2	1.90
GO:0010035	response to inorganic substance	8.67E-5	1.59E-2	2.62
GO:0010720	positive regulation of cell development	1.02E-4	1.86E-2	2.13
GO:0006357	regulation of transcription by RNA polymerase II	1.03E-4	1.84E-2	1.63
GO:0050896	response to stimulus	1.24E-4	2.19E-2	1.38
GO:0007600	sensory perception	1.35E-4	2.35E-2	2.80
GO:2001057	reactive nitrogen species metabolic process	1.37E-4	2.37E-2	13.92
GO:0009987	cellular process	1.38E-4	2.35E-2	1.13
GO:0009888	tissue development	1.45E-4	2.45E-2	2.24
GO:0016477	cell migration	1.6E-4	2.68E-2	2.08
GO:0097435	supramolecular fiber organization	1.62E-4	2.66E-2	2.50
GO:0045935	positive regulation of nucleobase-containing compound metabolic process	1.63E-4	2.65E-2	1.63
GO:0032990	cell part morphogenesis	1.63E-4	2.63E-2	2.66
GO:0000902	cell morphogenesis	1.63E-4	2.61E-2	2.98
GO:0051241	negative regulation of multicellular organismal process	1.75E-4	2.77E-2	1.80
GO:0042221	response to chemical	1.85E-4	2.89E-2	1.54
GO:0045665	negative regulation of neuron differentiation	1.91E-4	2.95E-2	2.82
GO:0009725	response to hormone	1.97E-4	3.01E-2	2.46
GO:0030155	regulation of cell adhesion	0.0002	3.02E-2	2.15
GO:0042127	regulation of cell proliferation	2.16E-4	3.23E-2	1.70
GO:0099536	synaptic signaling	2.22E-4	3.29E-2	2.90
GO:0099537	trans-synaptic signaling	2.22E-4	3.26E-2	2.90
GO:0010628	positive regulation of gene expression	2.28E-4	3.32E-2	1.59
GO:0071248	cellular response to metal ion	2.35E-4	3.38E-2	3.62
GO:0051173	positive regulation of nitrogen compound metabolic process	2.36E-4	3.36E-2	1.44
GO:0098916	anterograde trans-synaptic signaling	2.55E-4	3.59E-2	3.00
GO:0007268	chemical synaptic transmission	2.55E-4	3.56E-2	3.00
GO:0099509	regulation of presynaptic cytosolic calcium ion concentration	2.58E-4	3.56E-2	20.88
GO:0045109	intermediate filament organization	2.67E-4	3.66E-2	11.93
GO:0008284	positive regulation of cell proliferation	2.71E-4	3.67E-2	1.96
GO:0042136	neurotransmitter biosynthetic process	2.73E-4	3.67E-2	8.35
GO:0007423	sensory organ development	3.04E-4	4.05E-2	3.80
GO:0003012	muscle system process	3.08E-4	4.06E-2	3.51
GO:0040008	regulation of growth	3.12E-4	4.08E-2	2.03
GO:0007186	G protein-coupled receptor signaling pathway	3.33E-4	4.32E-2	2.31
GO:1903409	reactive oxygen species biosynthetic process	3.57E-4	4.59E-2	11.14
GO:0032233	positive regulation of actin filament bundle assembly	3.58E-4	4.56E-2	5.22
GO:0009719	response to endogenous stimulus	3.71E-4	4.68E-2	1.95
GO:0048870	cell motility	3.91E-4	4.89E-2	1.94
GO:0045666	positive regulation of neuron differentiation	4.01E-4	4.97E-2	2.22
GO:0006874	cellular calcium ion homeostasis	4.07E-4	0.05	2.46
GO:0042445	hormone metabolic process	4.12E-4	5.03E-2	4.00
GO:0031175	neuron projection development	4.42E-4	5.34E-2	2.53
GO:0048598	embryonic morphogenesis	4.46E-4	5.35E-2	2.38
GO:0010646	regulation of cell communication	4.58E-4	5.45E-2	1.41
GO:2000738	positive regulation of stem cell differentiation	4.68E-4	5.52E-2	10.44
GO:0010721	negative regulation of cell development	4.8E-4	5.62E-2	2.36
GO:0022604	regulation of cell morphogenesis	4.89E-4	5.67E-2	2.11
GO:0007204	positive regulation of cytosolic calcium ion concentration	4.91E-4	5.65E-2	2.95
GO:0023051	regulation of signaling	5.35E-4	6.11E-2	1.40
GO:0016339	calcium-dependent cell-cell adhesion via plasma membrane cell adhesion molecules	5.65E-4	6.4E-2	7.20
GO:0050769	positive regulation of neurogenesis	5.65E-4	6.36E-2	2.05
GO:0055005	ventricular cardiac myofibril assembly	5.72E-4	6.38E-2	41.76
GO:0045105	intermediate filament polymerization or depolymerization	5.72E-4	6.33E-2	41.76
GO:0045226	extracellular polysaccharide biosynthetic process	5.72E-4	6.28E-2	41.76
GO:0046379	extracellular polysaccharide metabolic process	5.72E-4	6.24E-2	41.76
GO:0097156	fasciculation of motor neuron axon	5.72E-4	6.19E-2	41.76
GO:0006355	regulation of transcription, DNA-templated	5.84E-4	6.28E-2	1.44
GO:0055074	calcium ion homeostasis	5.96E-4	6.36E-2	2.39
GO:0021542	dentate gyrus development	0.0006	6.35E-2	9.83
GO:0045596	negative regulation of cell differentiation	6.12E-4	6.43E-2	1.94
GO:0050804	modulation of chemical synaptic transmission	6.17E-4	6.44E-2	2.11
GO:0099177	regulation of trans-synaptic signaling	6.36E-4	6.59E-2	2.11
GO:1903506	regulation of nucleic acid-templated transcription	6.51E-4	6.7E-2	1.43
GO:0010769	regulation of cell morphogenesis involved in differentiation	6.9E-4	7.05E-2	2.36
GO:2001141	regulation of RNA biosynthetic process	6.96E-4	7.07E-2	1.43
GO:0098700	neurotransmitter loading into synaptic vesicle	6.97E-4	7.02E-2	15.66
GO:0017085	response to insecticide	6.97E-4	6.97E-2	15.66
GO:0032956	regulation of actin cytoskeleton organization	7.09E-4	7.05E-2	2.42
GO:0072503	cellular divalent inorganic cation homeostasis	7.16E-4	7.07E-2	2.35
GO:0070571	negative regulation of neuron projection regeneration	7.57E-4	7.42E-2	9.28
GO:0032879	regulation of localization	7.72E-4	7.52E-2	1.42
GO:0050770	regulation of axonogenesis	8.47E-4	8.19E-2	2.78
GO:0006875	cellular metal ion homeostasis	8.48E-4	8.15E-2	2.20
GO:0050768	negative regulation of neurogenesis	8.56E-4	8.17E-2	2.38
GO:0071241	cellular response to inorganic substance	8.66E-4	8.22E-2	3.10
GO:0030534	adult behavior	8.66E-4	8.16E-2	3.10
GO:0032970	regulation of actin filament-based process	9.18E-4	8.6E-2	2.30
GO:0045822	negative regulation of heart contraction	9.41E-4	8.75E-2	8.79
GO:0070050	neuron cellular homeostasis	9.41E-4	8.7E-2	8.79
GO:0051496	positive regulation of stress fiber assembly	9.46E-4	8.69E-2	5.22
GO:0048666	neuron development	9.49E-4	8.66E-2	3.29
GO:0045927	positive regulation of growth	9.5E-4	8.62E-2	2.53
GO:0031325	positive regulation of cellular metabolic process	9.64E-4	8.69E-2	1.38

### Sheet: Molecular function
Molecular function
GO Term	Description	P-value	FDR q-value	Enrichment
GO:0005509	calcium ion binding	2.24E-9	9.25E-6	3.26
GO:0000981	DNA-binding transcription factor activity, RNA polymerase II-specific	1.88E-8	3.89E-5	2.87
GO:0001228	DNA-binding transcription activator activity, RNA polymerase II-specific	4.69E-8	6.47E-5	3.64
GO:0038023	signaling receptor activity	1.49E-7	1.54E-4	2.69
GO:0000977	RNA polymerase II regulatory region sequence-specific DNA binding	4.57E-7	3.78E-4	2.52
GO:0001012	RNA polymerase II regulatory region DNA binding	6.3E-7	4.34E-4	2.49
GO:0060089	molecular transducer activity	9.52E-7	5.62E-4	2.48
GO:0000976	transcription regulatory region sequence-specific DNA binding	1.91E-6	9.86E-4	2.37
GO:0003700	DNA-binding transcription factor activity	2.01E-6	9.23E-4	2.26
GO:0005515	protein binding	2.95E-6	1.22E-3	1.25
GO:0043169	cation binding	4.7E-6	1.77E-3	1.50
GO:0046872	metal ion binding	5.37E-6	1.85E-3	1.51
GO:1990837	sequence-specific double-stranded DNA binding	7.7E-6	2.45E-3	2.22
GO:0030545	receptor regulator activity	8.3E-6	2.45E-3	3.48
GO:0044212	transcription regulatory region DNA binding	1.27E-5	3.5E-3	2.14
GO:0001067	regulatory region nucleic acid binding	1.44E-5	3.71E-3	2.13
GO:0043565	sequence-specific DNA binding	2.37E-5	5.77E-3	1.99
GO:0005102	signaling receptor binding	2.42E-5	5.56E-3	1.88
GO:0005488	binding	2.46E-5	5.36E-3	1.14
GO:0048018	receptor ligand activity	2.83E-5	5.84E-3	3.48
GO:0003690	double-stranded DNA binding	5.72E-5	1.13E-2	2.02
GO:0022836	gated channel activity	6.72E-5	1.26E-2	2.96
GO:0000978	RNA polymerase II proximal promoter sequence-specific DNA binding	9e-05	1.62E-2	2.41
GO:0022803	passive transmembrane transporter activity	9.98E-5	1.72E-2	2.67
GO:0015267	channel activity	9.98E-5	1.65E-2	2.67
GO:0004888	transmembrane signaling receptor activity	1.08E-4	1.72E-2	2.33
GO:0043167	ion binding	1.26E-4	1.93E-2	1.30
GO:0022839	ion gated channel activity	1.35E-4	0.02	2.91
GO:0005005	transmembrane-ephrin receptor activity	1.37E-4	1.96E-2	13.92
GO:0008146	sulfotransferase activity	1.37E-4	1.89E-2	7.37
GO:0000987	proximal promoter sequence-specific DNA binding	1.4E-4	1.87E-2	2.34
GO:0005216	ion channel activity	1.49E-4	1.93E-2	2.68
GO:0022838	substrate-specific channel activity	1.7E-4	2.14E-2	2.65
GO:0050693	LBD domain binding	2.58E-4	3.14E-2	20.88
GO:0005004	GPI-linked ephrin receptor activity	2.58E-4	3.05E-2	20.88
GO:0004653	polypeptide N-acetylgalactosaminyltransferase activity	2.67E-4	3.07E-2	11.93
GO:0005003	ephrin receptor activity	3.57E-4	3.99E-2	11.14
GO:0005261	cation channel activity	3.62E-4	3.94E-2	2.77
GO:0005516	calmodulin binding	3.74E-4	3.96E-2	3.21
GO:0140110	transcription regulator activity	4.35E-4	4.5E-2	1.71
GO:0046873	metal ion transmembrane transporter activity	4.57E-4	4.61E-2	2.44
GO:0005335	serotonin:sodium symporter activity	5.72E-4	5.63E-2	41.76
GO:0005275	amine transmembrane transporter activity	5.72E-4	5.5E-2	41.76
GO:0016782	transferase activity, transferring sulfur-containing groups	9.46E-4	8.89E-2	5.22
GO:0008324	cation transmembrane transporter activity	9.59E-4	8.82E-2	2.08
GO:0008194	UDP-glycosyltransferase activity	9.92E-4	8.92E-2	3.55

### Sheet: Cellular component
Cellular component
GO Term	Description	P-value	FDR q-value	Enrichment
GO:0005576	extracellular region	3.62E-9	6.84E-6	2.56
GO:0097458	neuron part	1.55E-8	1.46E-5	1.90
GO:0044459	plasma membrane part	2.17E-8	1.36E-5	1.85
GO:0031226	intrinsic component of plasma membrane	3.58E-8	1.69E-5	2.37
GO:0043005	neuron projection	5.11E-8	1.93E-5	2.14
GO:0005886	plasma membrane	5.67E-8	1.78E-5	1.60
GO:0005887	integral component of plasma membrane	1.81E-6	4.87E-4	2.22
GO:0043204	perikaryon	1.98E-6	4.66E-4	4.98
GO:0031224	intrinsic component of membrane	3.33E-6	6.99E-4	1.47
GO:0120025	plasma membrane bounded cell projection	3.75E-6	7.07E-4	1.76
GO:0009986	cell surface	1.12E-5	1.92E-3	2.51
GO:0044421	extracellular region part	1.14E-5	1.79E-3	1.99
GO:0045202	synapse	1.98E-5	2.87E-3	1.91
GO:0044456	synapse part	2.42E-5	3.26E-3	1.89
GO:0044425	membrane part	3.4E-5	4.28E-3	1.34
GO:0005615	extracellular space	3.43E-5	4.05E-3	2.10
GO:0042995	cell projection	3.44E-5	3.81E-3	1.61
GO:0099160	postsynaptic intermediate filament cytoskeleton	5.34E-5	5.6E-3	31.32
GO:0031225	anchored component of membrane	6.46E-5	6.41E-3	4.18
GO:0016021	integral component of membrane	9.05E-5	8.54E-3	1.40
GO:0030054	cell junction	9.82E-5	8.82E-3	1.83
GO:0005913	cell-cell adherens junction	1.07E-4	9.19E-3	4.31
GO:0016020	membrane	1.39E-4	1.14E-2	1.24
GO:0043195	terminal bouton	1.89E-4	1.49E-2	4.99
GO:0034702	ion channel complex	3.97E-4	0.03	2.75
GO:0098945	intrinsic component of presynaptic active zone membrane	3.99E-4	2.9E-2	7.73
GO:0005912	adherens junction	4.74E-4	3.31E-2	2.60
GO:1902495	transmembrane transporter complex	5.71E-4	3.85E-2	2.65
GO:0099182	presynaptic intermediate filament cytoskeleton	5.72E-4	3.72E-2	41.76
GO:0070161	anchoring junction	6.09E-4	3.83E-2	2.54
GO:0098793	presynapse	6.23E-4	3.79E-2	2.63
GO:0046658	anchored component of plasma membrane	6.67E-4	3.93E-2	5.57
GO:1990351	transporter complex	7.72E-4	4.41E-2	2.58
