## Supplemental Table 4 for "TCF7L2 regulates postmitotic differentiation programs and excitability patterns in the thalamus"

### Sheet: Biological process
Biological process
GO Term	Description	P-value	FDR q-value	Enrichment
GO:0043269	regulation of ion transport	6.67E-13	1e-08	2.74
GO:0065008	regulation of biological quality	7.6E-13	5.71E-9	1.65
GO:0042391	regulation of membrane potential	1.4E-11	7e-08	3.15
GO:0032501	multicellular organismal process	7.99E-11	3e-07	1.62
GO:0003008	system process	1.12E-10	3.36E-7	2.15
GO:0030001	metal ion transport	1.95E-10	4.89E-7	2.82
GO:0034765	regulation of ion transmembrane transport	2.46E-10	5.29E-7	2.93
GO:0007165	signal transduction	5e-10	9.39E-7	1.58
GO:0032879	regulation of localization	6.89E-10	1.15E-6	1.63
GO:0051049	regulation of transport	1.06E-9	1.6E-6	1.80
GO:0032502	developmental process	1.4E-9	1.91E-6	1.44
GO:0007186	G protein-coupled receptor signaling pathway	1.84E-9	2.3E-6	2.64
GO:0060078	regulation of postsynaptic membrane potential	2.51E-9	2.9E-6	6.89
GO:0006811	ion transport	2.79E-9	2.99E-6	2.12
GO:0048869	cellular developmental process	7.6E-9	7.61E-6	1.60
GO:0034762	regulation of transmembrane transport	1.43E-8	1.34E-5	2.53
GO:0006812	cation transport	1.6E-8	1.42E-5	2.38
GO:0098660	inorganic ion transmembrane transport	2.26E-8	1.89E-5	2.81
GO:0051239	regulation of multicellular organismal process	5.24E-8	4.14E-5	1.52
GO:0098662	inorganic cation transmembrane transport	6.36E-8	4.77E-5	2.85
GO:0098655	cation transmembrane transport	8.12E-8	5.81E-5	2.77
GO:0065007	biological regulation	9.94E-8	6.79E-5	1.19
GO:0048167	regulation of synaptic plasticity	1.25E-7	8.16E-5	3.34
GO:0023052	signaling	2.08E-7	1.3E-4	2.66
GO:0034220	ion transmembrane transport	2.26E-7	1.36E-4	2.42
GO:0006813	potassium ion transport	2.46E-7	1.42E-4	4.01
GO:0009653	anatomical structure morphogenesis	2.9E-7	1.61E-4	1.78
GO:0023051	regulation of signaling	4.82E-7	2.58E-4	1.47
GO:1904062	regulation of cation transmembrane transport	5.16E-7	2.67E-4	2.76
GO:0071805	potassium ion transmembrane transport	5.18E-7	2.59E-4	4.21
GO:0071804	cellular potassium ion transport	5.18E-7	2.51E-4	4.21
GO:0010646	regulation of cell communication	6.05E-7	2.84E-4	1.46
GO:0019933	cAMP-mediated signaling	7.36E-7	3.35E-4	4.34
GO:0050804	modulation of chemical synaptic transmission	1.27E-6	5.63E-4	2.29
GO:0099177	regulation of trans-synaptic signaling	1.34E-6	5.75E-4	2.29
GO:0044057	regulation of system process	1.65E-6	6.9E-4	2.24
GO:0050789	regulation of biological process	1.66E-6	6.74E-4	1.18
GO:0015672	monovalent inorganic cation transport	1.77E-6	0.0007	2.91
GO:0009888	tissue development	1.82E-6	7.01E-4	2.20
GO:0019935	cyclic-nucleotide-mediated signaling	1.92E-6	7.21E-4	3.84
GO:0007189	adenylate cyclase-activating G protein-coupled receptor signaling pathway	2.82E-6	1.03E-3	4.43
GO:1903522	regulation of blood circulation	2.98E-6	1.07E-3	3.07
GO:0099536	synaptic signaling	3.25E-6	1.14E-3	2.89
GO:0099537	trans-synaptic signaling	3.25E-6	1.11E-3	2.89
GO:0035556	intracellular signal transduction	3.86E-6	1.29E-3	1.72
GO:0048646	anatomical structure formation involved in morphogenesis	3.89E-6	1.27E-3	2.01
GO:0060080	inhibitory postsynaptic potential	4.29E-6	1.37E-3	12.21
GO:0060079	excitatory postsynaptic potential	4.95E-6	1.55E-3	6.75
GO:0007267	cell-cell signaling	5.08E-6	1.56E-3	2.57
GO:0008016	regulation of heart contraction	5.84E-6	1.75E-3	3.40
GO:0048729	tissue morphogenesis	8.81E-6	2.59E-3	2.40
GO:0050808	synapse organization	1.3E-5	3.75E-3	2.98
GO:0050807	regulation of synapse organization	1.48E-5	4.21E-3	2.64
GO:0048856	anatomical structure development	1.61E-5	4.49E-3	1.39
GO:0050877	nervous system process	1.62E-5	4.41E-3	1.91
GO:0019932	second-messenger-mediated signaling	1.79E-5	4.8E-3	2.75
GO:0048858	cell projection morphogenesis	1.8E-5	4.74E-3	2.61
GO:0006816	calcium ion transport	2.21E-5	5.72E-3	2.88
GO:0043270	positive regulation of ion transport	2.38E-5	6.05E-3	2.51
GO:0050793	regulation of developmental process	2.42E-5	6.04E-3	1.43
GO:0098916	anterograde trans-synaptic signaling	2.47E-5	6.08E-3	2.77
GO:0007268	chemical synaptic transmission	2.47E-5	5.98E-3	2.77
GO:0048812	neuron projection morphogenesis	2.5E-5	5.96E-3	2.62
GO:0032409	regulation of transporter activity	3.22E-5	7.55E-3	2.58
GO:0032412	regulation of ion transmembrane transporter activity	3.26E-5	7.53E-3	2.65
GO:0032989	cellular component morphogenesis	3.54E-5	8.06E-3	2.06
GO:0120039	plasma membrane bounded cell projection morphogenesis	3.64E-5	8.15E-3	2.56
GO:0055085	transmembrane transport	3.64E-5	8.04E-3	1.85
GO:2000026	regulation of multicellular organismal development	3.88E-5	8.44E-3	1.48
GO:0051963	regulation of synapse assembly	4.51E-5	9.67E-3	3.50
GO:2001257	regulation of cation channel activity	4.76E-5	1.01E-2	3.03
GO:0022898	regulation of transmembrane transporter activity	5.39E-5	1.12E-2	2.56
GO:0010817	regulation of hormone levels	5.59E-5	1.15E-2	2.12
GO:0051965	positive regulation of synapse assembly	5.74E-5	1.16E-2	4.18
GO:0007188	adenylate cyclase-modulating G protein-coupled receptor signaling pathway	5.9E-5	1.18E-2	3.10
GO:0023056	positive regulation of signaling	6.37E-5	1.26E-2	1.54
GO:0065009	regulation of molecular function	7.21E-5	1.41E-2	1.42
GO:0001508	action potential	7.35E-5	1.41E-2	4.07
GO:0032990	cell part morphogenesis	7.81E-5	1.48E-2	2.38
GO:0030154	cell differentiation	7.92E-5	1.49E-2	1.48
GO:0017156	calcium ion regulated exocytosis	8.43E-5	1.56E-2	4.84
GO:0010647	positive regulation of cell communication	8.86E-5	1.62E-2	1.53
GO:0051094	positive regulation of developmental process	9.11E-5	1.65E-2	1.56
GO:0007613	memory	9.33E-5	1.67E-2	3.12
GO:0043569	negative regulation of insulin-like growth factor receptor signaling pathway	9.38E-5	1.66E-2	14.25
GO:0016079	synaptic vesicle exocytosis	9.88E-5	1.72E-2	6.23
GO:0035249	synaptic transmission, glutamatergic	1.07E-4	1.85E-2	5.30
GO:0002027	regulation of heart rate	1.17E-4	0.02	3.87
GO:0070838	divalent metal ion transport	1.22E-4	2.05E-2	2.48
GO:0050794	regulation of cellular process	1.23E-4	2.05E-2	1.15
GO:0007187	G protein-coupled receptor signaling pathway, coupled to cyclic nucleotide second messenger	1.3E-4	2.14E-2	2.90
GO:0051046	regulation of secretion	1.31E-4	2.14E-2	1.76
GO:0072511	divalent inorganic cation transport	1.37E-4	2.21E-2	2.46
GO:0003013	circulatory system process	1.38E-4	2.2E-2	2.69
GO:0051240	positive regulation of multicellular organismal process	1.5E-4	2.38E-2	1.48
GO:0016486	peptide hormone processing	1.65E-4	2.59E-2	8.90
GO:0051056	regulation of small GTPase mediated signal transduction	1.72E-4	2.66E-2	2.42
GO:0098742	cell-cell adhesion via plasma-membrane adhesion molecules	2.01E-4	3.08E-2	2.80
GO:0042445	hormone metabolic process	2.14E-4	3.24E-2	3.19
GO:0098609	cell-cell adhesion	2.19E-4	3.29E-2	2.19
GO:0045055	regulated exocytosis	2.25E-4	3.34E-2	3.60
GO:2000311	regulation of AMPA receptor activity	2.29E-4	3.38E-2	6.58
GO:0006937	regulation of muscle contraction	2.4E-4	3.5E-2	3.00
GO:0007155	cell adhesion	2.43E-4	3.51E-2	1.78
GO:0009887	animal organ morphogenesis	2.69E-4	3.84E-2	1.97
GO:0048518	positive regulation of biological process	2.96E-4	4.19E-2	1.22
GO:0003018	vascular process in circulatory system	3.04E-4	4.26E-2	2.70
GO:0022610	biological adhesion	3.12E-4	4.34E-2	1.76
GO:0050806	positive regulation of synaptic transmission	3.24E-4	4.47E-2	2.68
GO:0051270	regulation of cellular component movement	3.49E-4	4.76E-2	1.63
GO:0007154	cell communication	3.52E-4	4.76E-2	1.87
GO:0086001	cardiac muscle cell action potential	3.54E-4	4.74E-2	6.11
GO:0008285	negative regulation of cell proliferation	3.62E-4	4.81E-2	1.81
GO:0006940	regulation of smooth muscle contraction	3.72E-4	4.9E-2	4.01
GO:0001525	angiogenesis	3.72E-4	4.86E-2	2.35
GO:0006810	transport	3.93E-4	5.08E-2	1.31
GO:0031630	regulation of synaptic vesicle fusion to presynaptic active zone membrane	4.06E-4	5.22E-2	10.36
GO:0055074	calcium ion homeostasis	4.23E-4	5.38E-2	2.02
GO:0090303	positive regulation of wound healing	4.29E-4	5.41E-2	4.99
GO:1900449	regulation of glutamate receptor signaling pathway	4.81E-4	6.02E-2	4.30
GO:0050801	ion homeostasis	4.84E-4	0.06	1.75
GO:0010469	regulation of signaling receptor activity	5.16E-4	6.35E-2	3.08
GO:0043567	regulation of insulin-like growth factor receptor signaling pathway	5.23E-4	6.38E-2	7.12
GO:0003014	renal system process	5.26E-4	6.37E-2	3.83
GO:0009966	regulation of signal transduction	5.44E-4	6.53E-2	1.34
GO:0006874	cellular calcium ion homeostasis	5.85E-4	6.97E-2	2.01
GO:0062009	secondary palate development	5.93E-4	7.01E-2	9.50
GO:0030334	regulation of cell migration	6.21E-4	7.29E-2	1.64
GO:1903036	positive regulation of response to wounding	6.21E-4	7.23E-2	4.14
GO:0046578	regulation of Ras protein signal transduction	6.57E-4	7.58E-2	2.36
GO:0051480	regulation of cytosolic calcium ion concentration	6.58E-4	7.54E-2	2.19
GO:0045859	regulation of protein kinase activity	6.62E-4	7.53E-2	1.75
GO:0048878	chemical homeostasis	6.77E-4	7.64E-2	1.61
GO:1902531	regulation of intracellular signal transduction	6.97E-4	7.81E-2	1.45
GO:0031914	negative regulation of synaptic plasticity	7.94E-4	8.83E-2	14.25
GO:0043129	surfactant homeostasis	8.33E-4	9.19E-2	8.77
GO:0003214	cardiac left ventricle morphogenesis	8.33E-4	9.13E-2	8.77
GO:2000145	regulation of cell motility	8.8E-4	9.57E-2	1.61
GO:0099601	regulation of neurotransmitter receptor activity	8.92E-4	9.64E-2	3.93

### Sheet: Molecular function
Molecular function
GO Term	Description	P-value	FDR q-value	Enrichment
GO:0022843	voltage-gated cation channel activity	8.2E-13	3.57E-9	5.79
GO:0022832	voltage-gated channel activity	4.26E-12	9.27E-9	4.81
GO:0005244	voltage-gated ion channel activity	4.26E-12	6.18E-9	4.81
GO:0046873	metal ion transmembrane transporter activity	6.04E-12	6.56E-9	3.34
GO:0022836	gated channel activity	2.03E-11	1.76E-8	3.62
GO:0022839	ion gated channel activity	2.52E-11	1.83E-8	3.68
GO:0005216	ion channel activity	4.48E-11	2.79E-8	3.32
GO:0022838	substrate-specific channel activity	7.68E-11	4.18E-8	3.26
GO:0022803	passive transmembrane transporter activity	9.72E-11	4.7E-8	3.17
GO:0015267	channel activity	9.72E-11	4.23E-8	3.17
GO:0038023	signaling receptor activity	1.26E-10	4.99E-8	2.44
GO:0005261	cation channel activity	2.51E-10	9.11E-8	3.55
GO:0060089	molecular transducer activity	5.74E-10	1.92E-7	2.33
GO:0004888	transmembrane signaling receptor activity	9.03E-10	2.81E-7	2.54
GO:0005267	potassium channel activity	3.68E-9	1.07E-6	5.16
GO:0004930	G protein-coupled receptor activity	6.94E-9	1.89E-6	3.19
GO:0022890	inorganic cation transmembrane transporter activity	2.36E-8	6.03E-6	2.56
GO:0015318	inorganic molecular entity transmembrane transporter activity	2.85E-8	6.89E-6	2.29
GO:0005249	voltage-gated potassium channel activity	3.34E-8	7.65E-6	5.78
GO:0015079	potassium ion transmembrane transporter activity	3.85E-8	8.37E-6	4.29
GO:0008324	cation transmembrane transporter activity	2.45E-7	5.08E-5	2.35
GO:0015075	ion transmembrane transporter activity	2.48E-7	4.91E-5	2.14
GO:0015077	monovalent inorganic cation transmembrane transporter activity	1.3E-6	2.46E-4	2.75
GO:0022857	transmembrane transporter activity	1.86E-6	3.37E-4	1.94
GO:0005215	transporter activity	3.38E-6	5.88E-4	1.87
GO:0015085	calcium ion transmembrane transporter activity	5.01E-6	8.39E-4	3.77
GO:0005102	signaling receptor binding	7.16E-6	1.15E-3	1.69
GO:0016247	channel regulator activity	1.3E-5	2.02E-3	3.68
GO:0005251	delayed rectifier potassium channel activity	2.32E-5	3.48E-3	7.67
GO:0098772	molecular function regulator	2.93E-5	4.25E-3	1.61
GO:0008289	lipid binding	3.33E-5	4.67E-3	1.95
GO:0030545	receptor regulator activity	4.45E-5	6.05E-3	2.47
GO:0005539	glycosaminoglycan binding	5.57E-5	7.35E-3	2.99
GO:0005262	calcium channel activity	6.96E-5	8.91E-3	3.56
GO:0048018	receptor ligand activity	7.29E-5	9.07E-3	2.51
GO:0005201	extracellular matrix structural constituent	1.04E-4	1.26E-2	3.24
GO:0099106	ion channel regulator activity	1.19E-4	1.4E-2	3.60
GO:0015276	ligand-gated ion channel activity	1.64E-4	1.88E-2	3.28
GO:0005544	calcium-dependent phospholipid binding	2.05E-4	2.29E-2	4.85
GO:0022834	ligand-gated channel activity	2.14E-4	2.32E-2	3.19
GO:0005543	phospholipid binding	2.78E-4	2.95E-2	2.08
GO:0005509	calcium ion binding	2.91E-4	3.02E-2	1.91
GO:0099529	neurotransmitter receptor activity involved in regulation of postsynaptic membrane potential	3.67E-4	3.72E-2	4.47
GO:0098960	postsynaptic neurotransmitter receptor activity	4.81E-4	4.75E-2	4.30
GO:0005245	voltage-gated calcium channel activity	5.02E-4	4.85E-2	4.87
GO:0030165	PDZ domain binding	5.6E-4	5.3E-2	3.05
GO:0015459	potassium channel regulator activity	5.84E-4	5.41E-2	4.75
GO:0005234	extracellularly glutamate-gated ion channel activity	7.94E-4	7.2E-2	14.25
GO:0005248	voltage-gated sodium channel activity	8.38E-4	7.44E-2	6.48
GO:0030594	neurotransmitter receptor activity	8.41E-4	7.32E-2	3.31
GO:0008201	heparin binding	8.95E-4	7.64E-2	2.90

### Sheet: Cellular component
Cellular component
GO Term	Description	P-value	FDR q-value	Enrichment
GO:0044459	plasma membrane part	1.75E-16	3.38E-13	1.96
GO:0005886	plasma membrane	6.27E-14	6.05E-11	1.64
GO:0034702	ion channel complex	2.65E-13	1.71E-10	4.09
GO:0044456	synapse part	3e-13	1.45E-10	2.31
GO:0098590	plasma membrane region	7.49E-13	2.89E-10	2.36
GO:1902495	transmembrane transporter complex	7.74E-13	2.49E-10	3.95
GO:1990351	transporter complex	1.72E-12	4.75E-10	3.85
GO:0097458	neuron part	2.01E-12	4.85E-10	1.89
GO:0044425	membrane part	3.15E-12	6.76E-10	1.44
GO:0097060	synaptic membrane	7.94E-12	1.53E-9	3.32
GO:0034703	cation channel complex	8.27E-12	1.45E-9	4.38
GO:0045202	synapse	2.82E-11	4.54E-9	2.18
GO:0005576	extracellular region	6.99E-11	1.04E-8	2.20
GO:0016020	membrane	9.1E-11	1.25E-8	1.33
GO:0031226	intrinsic component of plasma membrane	3.34E-10	4.3E-8	2.15
GO:0031224	intrinsic component of membrane	4.39E-10	5.3E-8	1.48
GO:0098978	glutamatergic synapse	5.23E-10	5.94E-8	2.71
GO:0045211	postsynaptic membrane	5.78E-10	6.2E-8	3.52
GO:0030054	cell junction	2.07E-9	2.1E-7	2.04
GO:0034705	potassium channel complex	2.3E-9	2.22E-7	5.98
GO:0016021	integral component of membrane	2.61E-9	2.4E-7	1.47
GO:0043005	neuron projection	2.63E-9	2.31E-7	1.97
GO:0008076	voltage-gated potassium channel complex	1.5E-8	1.26E-6	6.11
GO:0098793	presynapse	1.91E-8	1.53E-6	3.28
GO:0098797	plasma membrane protein complex	3.52E-8	2.71E-6	2.56
GO:0005887	integral component of plasma membrane	4.79E-8	3.55E-6	2.03
GO:0005615	extracellular space	6.48E-8	4.63E-6	2.04
GO:0120038	plasma membrane bounded cell projection part	2.15E-7	1.48E-5	1.75
GO:0044463	cell projection part	2.15E-7	1.43E-5	1.75
GO:0044421	extracellular region part	2.17E-7	1.4E-5	1.85
GO:0030424	axon	1.82E-6	1.13E-4	2.39
GO:0098794	postsynapse	2.15E-6	1.3E-4	2.81
GO:0099240	intrinsic component of synaptic membrane	2.81E-6	1.64E-4	2.91
GO:0043025	neuronal cell body	3.28E-6	1.86E-4	2.13
GO:0031012	extracellular matrix	3.8E-6	2.1E-4	2.42
GO:0098936	intrinsic component of postsynaptic membrane	9.11E-6	4.88E-4	3.17
GO:0043195	terminal bouton	1.07E-5	5.59E-4	4.56
GO:0005883	neurofilament	1.14E-5	5.78E-4	14.25
GO:0099055	integral component of postsynaptic membrane	1.56E-5	7.72E-4	3.17
GO:0120025	plasma membrane bounded cell projection	1.79E-5	8.66E-4	1.54
GO:0044306	neuron projection terminus	1.87E-5	8.82E-4	3.40
GO:0098948	intrinsic component of postsynaptic specialization membrane	1.97E-5	9.06E-4	3.76
GO:0044297	cell body	2e-05	0.0009	1.94
GO:0033267	axon part	2.01E-5	8.84E-4	2.20
GO:0030425	dendrite	2.87E-5	1.23E-3	2.08
GO:0042995	cell projection	3.55E-5	1.49E-3	1.48
GO:0043679	axon terminus	3.7E-5	1.52E-3	3.56
GO:0062023	collagen-containing extracellular matrix	4.23E-5	1.7E-3	2.42
GO:0099060	integral component of postsynaptic specialization membrane	4.6E-5	1.81E-3	3.70
GO:0060076	excitatory synapse	7.35E-5	2.84E-3	4.07
GO:0099699	integral component of synaptic membrane	8.15E-5	3.08E-3	2.63
GO:0008328	ionotropic glutamate receptor complex	1.14E-4	4.22E-3	4.66
GO:0098878	neurotransmitter receptor complex	1.31E-4	4.78E-3	4.58
GO:0098984	neuron to neuron synapse	1.37E-4	4.91E-3	4.13
GO:0042734	presynaptic membrane	1.55E-4	5.45E-3	4.07
GO:0098796	membrane protein complex	2.34E-4	8.05E-3	1.62
GO:0098686	hippocampal mossy fiber to CA3 synapse	2.77E-4	9.37E-3	4.65
GO:0099146	intrinsic component of postsynaptic density membrane	3.45E-4	1.15E-2	3.70
GO:0031253	cell projection membrane	4.03E-4	1.32E-2	2.28
GO:0044420	extracellular matrix component	4.81E-4	1.55E-2	4.30
GO:0098802	plasma membrane receptor complex	4.82E-4	1.52E-2	2.69
GO:0099026	anchored component of presynaptic membrane	5.93E-4	1.85E-2	9.50
GO:0036477	somatodendritic compartment	6.66E-4	2.04E-2	6.78
GO:0099061	integral component of postsynaptic density membrane	8.1E-4	2.44E-2	3.61
GO:0098982	GABA-ergic synapse	8.91E-4	2.65E-2	3.07
