## Supplemental Table 6 for "TCF7L2 regulates postmitotic differentiation programs and excitability patterns in the thalamus"

### Sheet: Biological process
Biological process
GO Term	Description	P-value	FDR q-value	Enrichment
GO:0032501	multicellular organismal process	2.08E-11	3.13E-7	1.32
GO:0042391	regulation of membrane potential	2.33E-11	1.75E-7	1.99
GO:0050804	modulation of chemical synaptic transmission	3.85E-11	1.93E-7	1.87
GO:0099177	regulation of trans-synaptic signaling	4.38E-11	1.65E-7	1.87
GO:0050877	nervous system process	8.69E-11	2.62E-7	1.69
GO:0023051	regulation of signaling	3.17E-10	7.95E-7	1.30
GO:0010646	regulation of cell communication	3.39E-10	7.28E-7	1.30
GO:0032502	developmental process	4.07E-10	7.65E-7	1.23
GO:0050806	positive regulation of synaptic transmission	2.14E-9	3.58E-6	2.39
GO:0003008	system process	2.64E-9	3.98E-6	1.51
GO:0048856	anatomical structure development	8.03E-9	1.1E-5	1.27
GO:0007165	signal transduction	1.72E-8	2.15E-5	1.26
GO:0051239	regulation of multicellular organismal process	1.74E-8	2.02E-5	1.27
GO:0099536	synaptic signaling	1.78E-8	1.91E-5	2.10
GO:0099537	trans-synaptic signaling	1.78E-8	1.79E-5	2.10
GO:0034220	ion transmembrane transport	2.15E-8	2.02E-5	1.74
GO:0098609	cell-cell adhesion	2.6E-8	2.3E-5	1.90
GO:0032989	cellular component morphogenesis	3.22E-8	2.69E-5	1.71
GO:0098742	cell-cell adhesion via plasma-membrane adhesion molecules	5.27E-8	4.17E-5	2.29
GO:0030534	adult behavior	6.95E-8	5.23E-5	2.30
GO:0007399	nervous system development	8.42E-8	6.03E-5	1.78
GO:0098660	inorganic ion transmembrane transport	8.46E-8	5.79E-5	1.81
GO:0030001	metal ion transport	8.93E-8	5.84E-5	1.71
GO:0034765	regulation of ion transmembrane transport	9.14E-8	5.73E-5	1.75
GO:0048858	cell projection morphogenesis	1.19E-7	7.19E-5	1.97
GO:0048583	regulation of response to stimulus	1.55E-7	8.99E-5	1.23
GO:0032879	regulation of localization	1.85E-7	1.03E-4	1.26
GO:0034762	regulation of transmembrane transport	1.92E-7	1.03E-4	1.67
GO:0008038	neuron recognition	2.4E-7	1.24E-4	3.45
GO:0048812	neuron projection morphogenesis	2.76E-7	1.38E-4	1.96
GO:0120039	plasma membrane bounded cell projection morphogenesis	2.78E-7	1.35E-4	1.95
GO:0098655	cation transmembrane transport	2.78E-7	1.31E-4	1.79
GO:0007626	locomotory behavior	2.86E-7	1.3E-4	2.05
GO:0120035	regulation of plasma membrane bounded cell projection organization	2.89E-7	1.28E-4	1.53
GO:0007610	behavior	3.04E-7	1.3E-4	1.59
GO:0032990	cell part morphogenesis	3.13E-7	1.31E-4	1.89
GO:0031344	regulation of cell projection organization	0.0000005	2.03E-4	1.51
GO:0098662	inorganic cation transmembrane transport	5.04E-7	0.0002	1.80
GO:0007156	homophilic cell adhesion via plasma membrane adhesion molecules	5.19E-7	0.0002	2.55
GO:0048731	system development	5.48E-7	2.06E-4	1.53
GO:0043269	regulation of ion transport	5.77E-7	2.12E-4	1.55
GO:0048869	cellular developmental process	6.09E-7	2.18E-4	1.26
GO:0006812	cation transport	8.38E-7	2.93E-4	1.57
GO:0006813	potassium ion transport	1.06E-6	3.61E-4	2.27
GO:0060291	long-term synaptic potentiation	1.07E-6	3.59E-4	3.00
GO:0009966	regulation of signal transduction	1.29E-6	4.23E-4	1.25
GO:0051049	regulation of transport	1.41E-6	4.51E-4	1.31
GO:0071805	potassium ion transmembrane transport	1.44E-6	4.51E-4	2.37
GO:0071804	cellular potassium ion transport	1.44E-6	4.42E-4	2.37
GO:2000026	regulation of multicellular organismal development	1.48E-6	4.45E-4	1.29
GO:0007215	glutamate receptor signaling pathway	1.52E-6	4.5E-4	3.66
GO:0097485	neuron projection guidance	1.55E-6	4.47E-4	2.04
GO:0023056	positive regulation of signaling	1.58E-6	4.49E-4	1.33
GO:0045664	regulation of neuron differentiation	1.75E-6	4.89E-4	1.49
GO:0060284	regulation of cell development	2.03E-6	5.54E-4	1.41
GO:0010647	positive regulation of cell communication	2.14E-6	5.75E-4	1.33
GO:0023052	signaling	2.15E-6	5.68E-4	1.71
GO:0098916	anterograde trans-synaptic signaling	2.22E-6	5.76E-4	1.95
GO:0007268	chemical synaptic transmission	2.22E-6	5.66E-4	1.95
GO:0045595	regulation of cell differentiation	2.35E-6	5.9E-4	1.30
GO:0007411	axon guidance	2.39E-6	5.89E-4	2.03
GO:0022604	regulation of cell morphogenesis	2.74E-6	6.66E-4	1.59
GO:0010975	regulation of neuron projection development	2.9E-6	6.92E-4	1.55
GO:0050890	cognition	3.75E-6	8.82E-4	1.77
GO:0050793	regulation of developmental process	3.93E-6	9.11E-4	1.24
GO:0051046	regulation of secretion	4.46E-6	1.02E-3	1.46
GO:1903530	regulation of secretion by cell	4.48E-6	1.01E-3	1.48
GO:0051960	regulation of nervous system development	5.25E-6	1.16E-3	1.39
GO:0065008	regulation of biological quality	5.33E-6	1.16E-3	1.20
GO:0044057	regulation of system process	5.94E-6	1.28E-3	1.56
GO:0031644	regulation of neurological system process	6.93E-6	1.47E-3	2.06
GO:0007267	cell-cell signaling	7.05E-6	1.47E-3	1.73
GO:0001505	regulation of neurotransmitter levels	7.35E-6	1.51E-3	1.74
GO:0035556	intracellular signal transduction	7.44E-6	1.51E-3	1.34
GO:0048167	regulation of synaptic plasticity	7.62E-6	1.53E-3	1.88
GO:0006928	movement of cell or subcellular component	7.64E-6	1.51E-3	1.36
GO:0050767	regulation of neurogenesis	8.68E-6	1.7E-3	1.41
GO:0051056	regulation of small GTPase mediated signal transduction	1.17E-5	2.25E-3	1.81
GO:0040011	locomotion	1.24E-5	2.37E-3	1.42
GO:0051588	regulation of neurotransmitter transport	1.32E-5	2.48E-3	1.99
GO:0045834	positive regulation of lipid metabolic process	1.4E-5	2.6E-3	2.15
GO:0007155	cell adhesion	1.49E-5	2.73E-3	1.46
GO:0022603	regulation of anatomical structure morphogenesis	1.76E-5	3.2E-3	1.37
GO:0030029	actin filament-based process	1.78E-5	3.18E-3	1.64
GO:0099175	regulation of postsynapse organization	1.86E-5	3.29E-3	2.15
GO:0050807	regulation of synapse organization	2.03E-5	3.55E-3	1.76
GO:0048841	regulation of axon extension involved in axon guidance	2.21E-5	3.81E-3	3.55
GO:0050905	neuromuscular process	2.33E-5	3.98E-3	2.26
GO:0006811	ion transport	2.4E-5	4.05E-3	1.37
GO:0006935	chemotaxis	2.49E-5	4.17E-3	1.83
GO:0022610	biological adhesion	2.58E-5	4.26E-3	1.45
GO:0030155	regulation of cell adhesion	2.62E-5	4.28E-3	1.48
GO:0015672	monovalent inorganic cation transport	2.73E-5	4.42E-3	1.77
GO:0007162	negative regulation of cell adhesion	2.83E-5	4.53E-3	1.78
GO:0042330	taxis	3.6E-5	5.7E-3	1.81
GO:0050919	negative chemotaxis	3.64E-5	5.7E-3	3.10
GO:0034332	adherens junction organization	3.64E-5	5.65E-3	2.54
GO:0098693	regulation of synaptic vesicle cycle	3.89E-5	5.98E-3	2.03
GO:0009653	anatomical structure morphogenesis	4.05E-5	6.16E-3	1.30
GO:0071526	semaphorin-plexin signaling pathway	4.27E-5	6.43E-3	3.20
GO:0065007	biological regulation	5.2E-5	7.74E-3	1.07
GO:0046578	regulation of Ras protein signal transduction	5.3E-5	7.81E-3	1.79
GO:1902803	regulation of synaptic vesicle transport	5.39E-5	7.87E-3	2.20
GO:0048843	negative regulation of axon extension involved in axon guidance	5.58E-5	8.07E-3	3.72
GO:0008037	cell recognition	5.96E-5	8.54E-3	2.22
GO:2000300	regulation of synaptic vesicle exocytosis	5.96E-5	8.46E-3	2.22
GO:0007611	learning or memory	6.02E-5	8.47E-3	1.70
GO:0030036	actin cytoskeleton organization	7.39E-5	1.03E-2	1.62
GO:0051966	regulation of synaptic transmission, glutamatergic	7.56E-5	1.04E-2	2.49
GO:0046928	regulation of neurotransmitter secretion	7.8E-5	1.07E-2	2.03
GO:0060292	long-term synaptic depression	7.89E-5	1.07E-2	4.23
GO:1904062	regulation of cation transmembrane transport	0.00008	1.07E-2	1.63
GO:0010769	regulation of cell morphogenesis involved in differentiation	8.1E-5	1.08E-2	1.61
GO:1902668	negative regulation of axon guidance	8.64E-5	1.14E-2	3.58
GO:0017158	regulation of calcium ion-dependent exocytosis	9.1E-5	1.19E-2	2.02
GO:0060341	regulation of cellular localization	1.08E-4	1.41E-2	1.35
GO:0055085	transmembrane transport	1.1E-4	1.42E-2	1.39
GO:0050789	regulation of biological process	1.12E-4	1.43E-2	1.08
GO:1902531	regulation of intracellular signal transduction	1.15E-4	1.45E-2	1.26
GO:0007613	memory	1.24E-4	1.56E-2	1.96
GO:0031345	negative regulation of cell projection organization	1.59E-4	1.98E-2	1.78
GO:0035023	regulation of Rho protein signal transduction	1.63E-4	2.01E-2	1.98
GO:0017157	regulation of exocytosis	1.63E-4	0.02	1.71
GO:0021602	cranial nerve morphogenesis	1.65E-4	2.01E-2	5.64
GO:0051128	regulation of cellular component organization	1.88E-4	2.27E-2	1.19
GO:1903727	positive regulation of phospholipid metabolic process	1.92E-4	2.3E-2	2.97
GO:0031290	retinal ganglion cell axon guidance	0.0002	2.38E-2	4.23
GO:0035235	ionotropic glutamate receptor signaling pathway	0.0002	2.36E-2	4.23
GO:0050808	synapse organization	2.07E-4	2.42E-2	1.77
GO:1902667	regulation of axon guidance	2.09E-4	2.42E-2	2.82
GO:0048148	behavioral response to cocaine	2.18E-4	2.51E-2	3.81
GO:0051270	regulation of cellular component movement	2.18E-4	2.49E-2	1.32
GO:0007409	axonogenesis	2.19E-4	2.48E-2	1.93
GO:2001257	regulation of cation channel activity	2.39E-4	2.68E-2	1.84
GO:0061178	regulation of insulin secretion involved in cellular response to glucose stimulus	2.39E-4	2.66E-2	2.36
GO:0070588	calcium ion transmembrane transport	2.52E-4	2.79E-2	1.94
GO:0099601	regulation of neurotransmitter receptor activity	2.68E-4	2.95E-2	2.48
GO:0006816	calcium ion transport	2.8E-4	3.05E-2	1.73
GO:1904889	regulation of excitatory synapse assembly	3.4E-4	3.68E-2	3.98
GO:0048813	dendrite morphogenesis	3.52E-4	3.78E-2	2.51
GO:0008344	adult locomotory behavior	3.56E-4	3.8E-2	2.07
GO:0050794	regulation of cellular process	3.66E-4	3.88E-2	1.07
GO:0021942	radial glia guided migration of Purkinje cell	3.92E-4	4.12E-2	6.04
GO:0060627	regulation of vesicle-mediated transport	4.09E-4	4.27E-2	1.42
GO:0030334	regulation of cell migration	4.13E-4	4.28E-2	1.33
GO:1903305	regulation of regulated secretory pathway	4.25E-4	4.38E-2	1.77
GO:0070838	divalent metal ion transport	4.27E-4	4.37E-2	1.64
GO:0007600	sensory perception	4.34E-4	4.41E-2	1.53
GO:0090276	regulation of peptide hormone secretion	4.41E-4	4.45E-2	1.74
GO:0006939	smooth muscle contraction	4.69E-4	4.7E-2	2.63
GO:0030517	negative regulation of axon extension	4.69E-4	4.67E-2	2.63
GO:0030148	sphingolipid biosynthetic process	4.77E-4	4.72E-2	2.31
GO:0050805	negative regulation of synaptic transmission	4.77E-4	4.69E-2	2.31
GO:0006836	neurotransmitter transport	5.07E-4	4.96E-2	1.91
GO:0070593	dendrite self-avoidance	5.13E-4	4.98E-2	4.23
GO:0072511	divalent inorganic cation transport	5.16E-4	4.97E-2	1.62
GO:0001964	startle response	5.19E-4	4.97E-2	3.46
GO:0090036	regulation of protein kinase C signaling	5.48E-4	5.22E-2	3.76
GO:0010771	negative regulation of cell morphogenesis involved in differentiation	5.58E-4	5.28E-2	2.05
GO:0019216	regulation of lipid metabolic process	5.73E-4	5.39E-2	1.56
GO:0010469	regulation of signaling receptor activity	5.85E-4	5.47E-2	1.95
GO:0051962	positive regulation of nervous system development	6.28E-4	5.83E-2	1.37
GO:0007275	multicellular organism development	6.57E-4	6.07E-2	1.27
GO:0048585	negative regulation of response to stimulus	6.91E-4	6.34E-2	1.23
GO:0007154	cell communication	7.28E-4	6.64E-2	1.40
GO:0071472	cellular response to salt stress	7.36E-4	6.67E-2	4.62
GO:2000303	regulation of ceramide biosynthetic process	7.36E-4	6.63E-2	4.62
GO:0016079	synaptic vesicle exocytosis	7.36E-4	6.59E-2	2.91
GO:0007612	learning	7.5E-4	6.68E-2	1.77
GO:0048870	cell motility	7.64E-4	6.77E-2	1.33
GO:0006665	sphingolipid metabolic process	7.77E-4	6.84E-2	1.94
GO:0050773	regulation of dendrite development	7.92E-4	6.93E-2	1.70
GO:2000145	regulation of cell motility	8.1E-4	7.05E-2	1.30
GO:0035637	multicellular organismal signaling	8.44E-4	7.3E-2	2.33
GO:0071625	vocalization behavior	8.64E-4	7.43E-2	3.95
GO:0007216	G protein-coupled glutamate receptor signaling pathway	8.64E-4	7.39E-2	3.95
GO:0051129	negative regulation of cellular component organization	8.71E-4	7.4E-2	1.34
GO:0016477	cell migration	8.71E-4	7.37E-2	1.34
GO:0050796	regulation of insulin secretion	8.73E-4	7.34E-2	1.77
GO:0017156	calcium ion regulated exocytosis	9.08E-4	7.59E-2	2.39
GO:0071470	cellular response to osmotic stress	9.08E-4	7.55E-2	3.02
GO:0071872	cellular response to epinephrine stimulus	9.43E-4	7.8E-2	5.29
GO:0071871	response to epinephrine	9.43E-4	7.76E-2	5.29
GO:0016339	calcium-dependent cell-cell adhesion via plasma membrane cell adhesion molecules	9.87E-4	8.08E-2	2.82
GO:0050848	regulation of calcium-mediated signaling	9.92E-4	8.07E-2	2.04

### Sheet: Molecular function
Molecular function
GO Term	Description	P-value	FDR q-value	Enrichment
GO:0046873	metal ion transmembrane transporter activity	8.16E-12	3.56E-8	2.07
GO:0022843	voltage-gated cation channel activity	8.85E-11	1.93E-7	2.87
GO:0022839	ion gated channel activity	1.01E-9	1.46E-6	2.12
GO:0005261	cation channel activity	1.33E-9	1.46E-6	2.12
GO:0022890	inorganic cation transmembrane transporter activity	1.54E-9	1.35E-6	1.81
GO:0022836	gated channel activity	6.86E-9	4.99E-6	2.03
GO:0005216	ion channel activity	7.52E-9	4.7E-6	1.93
GO:0008324	cation transmembrane transporter activity	9.21E-9	5.03E-6	1.73
GO:0022838	substrate-specific channel activity	1.7E-8	8.24E-6	1.89
GO:0022832	voltage-gated channel activity	2.2E-8	9.63E-6	2.33
GO:0005244	voltage-gated ion channel activity	2.2E-8	8.75E-6	2.33
GO:0015318	inorganic molecular entity transmembrane transporter activity	4.79E-8	1.74E-5	1.61
GO:0044325	ion channel binding	8.64E-8	2.9E-5	2.48
GO:0022803	passive transmembrane transporter activity	1.63E-7	5.09E-5	1.80
GO:0015267	channel activity	1.63E-7	4.75E-5	1.80
GO:0015075	ion transmembrane transporter activity	6.87E-7	1.88E-4	1.53
GO:0015079	potassium ion transmembrane transporter activity	7.16E-7	1.84E-4	2.30
GO:0005267	potassium channel activity	4.03E-6	9.77E-4	2.37
GO:0004888	transmembrane signaling receptor activity	8.72E-6	2.01E-3	1.51
GO:0005249	voltage-gated potassium channel activity	1.05E-5	2.3E-3	2.59
GO:0022857	transmembrane transporter activity	1.15E-5	2.39E-3	1.42
GO:0015077	monovalent inorganic cation transmembrane transporter activity	1.43E-5	2.85E-3	1.73
GO:0005215	transporter activity	1.95E-5	3.71E-3	1.39
GO:0060089	molecular transducer activity	2.34E-5	4.27E-3	1.42
GO:0015085	calcium ion transmembrane transporter activity	2.47E-5	4.31E-3	2.15
GO:0008092	cytoskeletal protein binding	3.49E-5	5.87E-3	1.37
GO:0005516	calmodulin binding	3.56E-5	5.77E-3	1.91
GO:0005245	voltage-gated calcium channel activity	3.64E-5	5.68E-3	3.10
GO:0050839	cell adhesion molecule binding	4.17E-5	6.28E-3	1.81
GO:0030215	semaphorin receptor binding	5.32E-5	7.75E-3	4.03
GO:0098632	cell-cell adhesion mediator activity	5.36E-5	7.56E-3	3.50
GO:0008047	enzyme activator activity	5.96E-5	8.14E-3	1.56
GO:0005515	protein binding	9.42E-5	1.25E-2	1.08
GO:0015276	ligand-gated ion channel activity	9.64E-5	1.24E-2	2.10
GO:0045296	cadherin binding	9.88E-5	1.23E-2	2.51
GO:0038023	signaling receptor activity	1.06E-4	1.29E-2	1.39
GO:0098772	molecular function regulator	1.56E-4	1.84E-2	1.27
GO:0022834	ligand-gated channel activity	1.56E-4	1.8E-2	2.04
GO:0005262	calcium channel activity	1.71E-4	1.91E-2	2.10
GO:0005088	Ras guanyl-nucleotide exchange factor activity	1.87E-4	2.04E-2	1.99
GO:0030676	Rac guanyl-nucleotide exchange factor activity	0.0002	2.14E-2	4.23
GO:0030695	GTPase regulator activity	2.25E-4	2.34E-2	1.67
GO:0005085	guanyl-nucleotide exchange factor activity	2.6E-4	2.65E-2	1.75
GO:0005096	GTPase activator activity	2.61E-4	2.59E-2	1.69
GO:0098960	postsynaptic neurotransmitter receptor activity	2.78E-4	2.7E-2	2.55
GO:0099626	voltage-gated calcium channel activity involved in regulation of presynaptic cytosolic calcium levels	2.86E-4	2.71E-2	4.56
GO:0015370	solute:sodium symporter activity	3.61E-4	3.36E-2	2.59
GO:0060589	nucleoside-triphosphatase regulator activity	3.62E-4	3.3E-2	1.60
GO:0008331	high voltage-gated calcium channel activity	3.72E-4	3.31E-2	5.08
GO:0030594	neurotransmitter receptor activity	3.83E-4	3.35E-2	2.14
GO:0098918	structural constituent of synapse	3.9E-4	3.34E-2	3.10
GO:0099635	voltage-gated calcium channel activity involved in positive regulation of presynaptic cytosolic calcium levels	3.92E-4	3.29E-2	6.04
GO:0008066	glutamate receptor activity	4.59E-4	3.79E-2	3.25
GO:0045295	gamma-catenin binding	5.13E-4	4.15E-2	4.23
GO:0005089	Rho guanyl-nucleotide exchange factor activity	5.82E-4	4.62E-2	2.27
GO:0099529	neurotransmitter receptor activity involved in regulation of postsynaptic membrane potential	5.82E-4	4.54E-2	2.49
GO:0005230	extracellular ligand-gated ion channel activity	6.34E-4	4.86E-2	2.32
GO:0015081	sodium ion transmembrane transporter activity	6.74E-4	5.08E-2	1.93
GO:0022824	transmitter-gated ion channel activity	7.3E-4	5.41E-2	2.44
GO:0022835	transmitter-gated channel activity	7.3E-4	5.32E-2	2.44
GO:0046875	ephrin receptor binding	7.36E-4	5.27E-2	2.91
GO:0098631	cell adhesion mediator activity	7.76E-4	5.47E-2	2.74
GO:0099511	voltage-gated calcium channel activity involved in regulation of cytosolic calcium levels	8.64E-4	0.06	3.95
GO:0004984	olfactory receptor activity	8.64E-4	5.9E-2	3.95
GO:0005436	sodium:phosphate symporter activity	8.81E-4	5.92E-2	6.77
GO:0086007	voltage-gated calcium channel activity involved in cardiac muscle cell action potential	8.81E-4	5.83E-2	6.77
GO:1904315	transmitter-gated ion channel activity involved in regulation of postsynaptic membrane potential	9.64E-4	6.28E-2	2.47

### Sheet: Cellular component
Cellular component
GO Term	Description	P-value	FDR q-value	Enrichment
GO:0045202	synapse	2.16E-19	4.2E-16	1.80
GO:0044456	synapse part	1.71E-17	1.65E-14	1.75
GO:0044459	plasma membrane part	9.37E-17	6.06E-14	1.48
GO:0097458	neuron part	9.99E-16	4.85E-13	1.51
GO:0097060	synaptic membrane	1.24E-13	4.8E-11	2.18
GO:0030054	cell junction	1.36E-13	4.4E-11	1.64
GO:0005886	plasma membrane	2.17E-13	6.02E-11	1.32
GO:0099240	intrinsic component of synaptic membrane	2.56E-13	6.2E-11	2.48
GO:0099699	integral component of synaptic membrane	4.59E-13	9.9E-11	2.53
GO:0098978	glutamatergic synapse	2.19E-12	4.26E-10	1.93
GO:0098590	plasma membrane region	4.35E-12	7.68E-10	1.63
GO:0034703	cation channel complex	4.65E-11	7.51E-9	2.46
GO:0098936	intrinsic component of postsynaptic membrane	5.36E-11	8e-09	2.57
GO:0099055	integral component of postsynaptic membrane	6.93E-11	9.61E-9	2.61
GO:0042995	cell projection	1.69E-10	2.18E-8	1.38
GO:1902495	transmembrane transporter complex	1.91E-10	2.32E-8	2.18
GO:1990351	transporter complex	2.44E-10	2.78E-8	2.15
GO:0034702	ion channel complex	2.82E-10	3.04E-8	2.19
GO:0043005	neuron projection	4.08E-10	4.17E-8	1.50
GO:0016020	membrane	4.36E-10	4.23E-8	1.16
GO:0098982	GABA-ergic synapse	5.29E-10	4.88E-8	2.99
GO:0045211	postsynaptic membrane	7.56E-10	6.66E-8	2.16
GO:0044425	membrane part	1.38E-9	1.16E-7	1.20
GO:0044297	cell body	2.35E-9	1.9E-7	1.67
GO:0099572	postsynaptic specialization	5.66E-9	4.39E-7	1.96
GO:0005887	integral component of plasma membrane	7.42E-9	5.54E-7	1.53
GO:0014069	postsynaptic density	7.49E-9	5.38E-7	1.96
GO:0043025	neuronal cell body	8.64E-9	5.98E-7	1.69
GO:0120025	plasma membrane bounded cell projection	9.3E-9	6.22E-7	1.37
GO:0031226	intrinsic component of plasma membrane	1e-08	6.47E-7	1.51
GO:0098889	intrinsic component of presynaptic membrane	1.62E-8	1.02E-6	2.59
GO:0033267	axon part	2.94E-8	1.78E-6	1.78
GO:0099056	integral component of presynaptic membrane	3.41E-8	2.01E-6	2.64
GO:0098797	plasma membrane protein complex	1.09E-7	6.22E-6	1.71
GO:0031256	leading edge membrane	3.38E-7	1.87E-5	2.31
GO:0034705	potassium channel complex	3.81E-7	2.05E-5	2.79
GO:0120038	plasma membrane bounded cell projection part	6.25E-7	3.28E-5	1.35
GO:0044463	cell projection part	6.25E-7	3.19E-5	1.35
GO:0042734	presynaptic membrane	7.27E-7	3.62E-5	2.90
GO:0030673	axolemma	7.54E-7	3.66E-5	4.84
GO:0098793	presynapse	1.1E-6	5.22E-5	1.90
GO:0099092	postsynaptic density, intracellular component	1.36E-6	6.28E-5	4.08
GO:0098948	intrinsic component of postsynaptic specialization membrane	3.26E-6	1.47E-4	2.39
GO:0099091	postsynaptic specialization, intracellular component	3.72E-6	1.64E-4	3.63
GO:0008076	voltage-gated potassium channel complex	3.75E-6	1.62E-4	2.74
GO:0098685	Schaffer collateral - CA1 synapse	3.76E-6	1.59E-4	2.34
GO:0005911	cell-cell junction	4.26E-6	1.76E-4	1.63
GO:0005891	voltage-gated calcium channel complex	5.85E-6	2.36E-4	3.70
GO:0030424	axon	8.34E-6	3.3E-4	1.62
GO:0099060	integral component of postsynaptic specialization membrane	8.58E-6	3.33E-4	2.37
GO:0032589	neuron projection membrane	1.34E-5	5.11E-4	2.69
GO:0031253	cell projection membrane	2.19E-5	8.16E-4	1.75
GO:0031224	intrinsic component of membrane	2.3E-5	8.41E-4	1.16
GO:0098794	postsynapse	3.54E-5	1.27E-3	1.73
GO:0016021	integral component of membrane	4.04E-5	1.42E-3	1.16
GO:0043197	dendritic spine	4.1E-5	1.42E-3	1.92
GO:0044309	neuron spine	4.67E-5	1.59E-3	1.89
GO:0099146	intrinsic component of postsynaptic density membrane	5.5E-5	1.84E-3	2.42
GO:0060076	excitatory synapse	5.5E-5	1.81E-3	2.42
GO:0034704	calcium channel complex	9.92E-5	3.21E-3	2.76
GO:0030315	T-tubule	1.29E-4	4.1E-3	2.54
GO:0005913	cell-cell adherens junction	1.44E-4	4.51E-3	2.12
GO:0099061	integral component of postsynaptic density membrane	1.46E-4	4.51E-3	2.38
GO:0044306	neuron projection terminus	1.65E-4	0.005	1.96
GO:0043198	dendritic shaft	1.93E-4	5.77E-3	2.40
GO:0008328	ionotropic glutamate receptor complex	4.43E-4	1.3E-2	2.46
GO:0043679	axon terminus	5.06E-4	1.47E-2	1.96
GO:0098878	neurotransmitter receptor complex	5.53E-4	1.58E-2	2.42
GO:0016342	catenin complex	6.52E-4	1.83E-2	3.13
GO:0070161	anchoring junction	7.22E-4	0.02	1.55
GO:0098984	neuron to neuron synapse	8.5E-4	2.32E-2	2.21
GO:0098688	parallel fiber to Purkinje cell synapse	9.87E-4	2.66E-2	2.82
